# Transcription factor TFII-I fine tunes innate properties of B lymphocytes

**DOI:** 10.1101/2022.09.21.508949

**Authors:** Amit Singh, Mary Kaileh, Supriyo De, Krystyna Mazan-Mamczarz, Dashzeveg Bayarsaihan, Ranjan Sen, Ananda L Roy

## Abstract

The ubiquitously expressed transcription factor TFII-I is a multifunctional protein with pleiotropic roles in gene regulation. TFII-I associated polymorphisms are implicated in Sjögren’s syndrome and Lupus in humans and, germline deletion of the *Gtf2i* gene in mice leads to embryonic lethality. Here we report a unique role for TFII-I in homeostasis of innate properties of B lymphocytes. Loss of *Gtf2i* in murine B lineage cells leads to a change in transcriptome and chromatin landscape, which resembles myeloid-like features and coincides with enhanced sensitivity to LPS induced transcription. TFII-I deficient B cells also show increased switching to IgG3, a phenotype associated with inflammation. These results demonstrate a role for TFII-I in maintaining immune homeostasis and provide clues for *GTF2I* polymorphisms associated with B cell dominated autoimmune diseases in humans.
