## Supplementary material for "Transcription factor TFII-I fine tunes innate properties of B lymphocytes": Supp. Table 1

### Sheet: Common275_FOcount
Gene	WT FO	cKO FO	WT MZ	cKO MZ
Ryr2	382.005	308.663	26.1052	20.7424
Rgl1	840.007	346.265	92.1805	51.6758
Ngfr	304.558	181.559	28.1968	12.1327
Slc4a11	385.748	337.212	42.3275	23.2686
Cacna1i	10115.6	9013.73	1325.77	736.089
Lifr	238.282	180.591	21.2896	10.6204
Crisp3	467.406	425.188	60.1382	32.0334
Gm11346	1004.75	939.904	134.307	135.642
Gm11690	241.049	234.511	22.9859	12.1327
Prss12	173.725	346.205	15.8845	34.1129
Gm39383	119.404	60.9811	7.4463	5.51632
Rflnb	1504.49	1363.37	262.482	256.421
Slco5a1	159.737	107.475	16.5602	11.6688
Crip3	188.944	160.24	24.488	26.826
Gm19951	2265.94	1999.93	414.434	338.564
Cdkl1	290.005	253.069	47.9913	36.553
Gad1	496.18	280.767	77.9777	28.0294
Mapk12	768.621	676.854	127.946	99.3982
Col27a1	402.533	1097.73	71.8899	183.642
Dmwd	423.583	267.75	75.1458	33.9407
Fry	3008.63	2558.38	593.095	469.089
Ndrg1	207.066	253.462	27.0971	19.7802
Dusp3	617.267	546.833	106.397	75.5117
Wfdc17	127.889	163.769	15.2592	18.6285
Mapk11	4319.14	4139.79	910.052	748.534
Fam102b	617.183	592.878	121.462	129.714
Loxhd1	69.0376	41.3986	5.12472	2.54343
Hcrtr2	192.736	189.367	23.4099	13.1294
Vim	9654.25	9311.42	1943.21	1442.64
Dmpk	268.227	148.224	46.4029	28.5105
Trib2	2570.02	3031.38	537.255	583.525
L1cam	652.068	645.44	136.786	108.971
Alcam	977.353	813.093	207.074	147.38
Lamp3	179.846	165.782	31.769	42.1727
Fcgrt	976.475	930.943	203.473	170.614
Fcer2a	30480.3	37351.3	4740.69	6476.49
Cd55	20241.1	22592.5	4685.17	5972.21
Lrrc23	69.7694	69.2656	7.38882	3.55735
Itga6	936.408	1058.55	194.517	176.749
Kcnb1	540.182	485.231	111.601	103.971
Iqcn	134.835	117.903	7.53254	8.67865
Prkcg	145.872	125.842	24.9408	14.6761
Gpr146	935.4	809.833	209.704	173.896
Ttbk1	435.808	744.715	92.4246	133.633
Gadd45g	908.426	1074.66	193.676	270.497
Gm45552	784.764	673.404	168.448	140.883
Sorcs2	185.041	118.01	29.4978	18.6457
Sdc1	361.64	426.886	63.7466	45.0078
Ccdc114	178.824	153.748	36.8075	38.0997
Itgb7	7168.33	7242.77	1818.8	1592.37
Bach2	9186.68	8906.56	2369.3	2356.71
Rbpms	228.894	369.061	50.3129	99.1764
Nacad	340.94	272.759	76.4397	49.7513
Stac2	1221.96	1119.25	307.246	274.654
Gm15675	4079.17	3707.58	994.902	965.875
Bcl6	3553.62	3800.44	925.685	787.257
Atp1b1	429.018	297.601	96.572	58.4461
Maf	274.64	464.165	53.0369	88.006
Ahnak	7515.09	5912.97	1224.37	472.23
Ssbp2	270.059	381.562	59.8508	91.1339
Gm34225	96.2813	124.914	14.8926	18.3023
Pgap1	9030.2	9151.93	2519.39	2309.79
Emp3	2447.44	2217.07	652.465	486.357
Gm8369	4834.54	5151.18	1308.75	1220.55
Gmfg	3794.03	4459.24	1056.94	1423.81
Qrfp	137.972	137.417	29.0737	24.3687
Slc2a6	564.914	627.621	148.006	155.869
Enpp1	1385.59	1226.09	392.376	336.589
Myadm	1530.87	1164.66	202.761	94.3296
Gm37352	377.767	341.521	91.1524	60.0972
Cd55os	1530.67	1306.68	403.452	357.915
Scimp	438.612	393.641	112.622	91.4428
Crybg3	1307.38	1234.9	362.174	313.767
Tmprss13	60.1259	61.3206	8.77602	3.059
Zfp318	16464	15951.1	5009.44	4303.39
Ldlrad4	88.5772	113.413	19.083	22.2719
Dll1	157.049	199.354	37.7706	32.0678
Rnf144a	4265.08	3896.73	1301.11	979.233
Mex3b	229.343	209.42	62.2586	56.316
Tctn1	1602.98	1487.08	506.118	431.263
Kcnj1	65.4383	73.122	6.87851	8.07697
Lef1	106.141	120.464	15.9924	12.1327
Csrp2	263.087	238.859	63.9478	41.3643
Mturn	424.198	357.14	129.987	132.223
Gm8251	155.107	99.6099	30.77	18.1818
Gm43196	192.124	194.87	54.5319	61.2478
B3gnt5	11640.2	12188.8	3823.36	3806.76
4632428C04Rik	192.27	172.369	44.8719	37.2742
Gm16214	173.442	157.724	48.9257	42.0693
Cdc25b	3949.16	4005.77	1266.81	1171.79
Rassf3	4198.63	4447.44	1377.03	1323.84
Ldlr	1235.35	1128.55	358.824	306.088
Cdkn2d	928.714	868.491	276.311	247.344
Vmn2r97	396.608	330.292	120.075	86.6649
Arhgef18	12799.2	12138.4	4226.16	3849.49
Cd200	1501.94	1824.45	480.639	476.648
Gm43769	48.2571	73.8574	7.87038	14.7794
Cdkn1a	85.5402	73.6935	16.7326	14.1261
Pygm	225.262	177.934	68.5477	61.9184
Lfng	1877.89	2027.88	631.959	638.757
Cpm	2923.84	2742.41	971.865	823.464
Trim59	2273.05	2392.27	725.476	865.837
Arhgef3	7978.86	8223.56	2685.47	2830.3
Tent5a	1418.33	1033.94	474.537	316.104
Igf1r	98.8461	171.329	25.904	27.376
Tle1	473.121	508.011	151.01	131.329
B3gnt7	607.956	701.209	174.693	131.279
Gm23037	65.5115	70.8319	14.526	13.7138
Bach2os	126.928	144.82	32.4734	29.8506
Smad1	233.651	124.904	68.6626	43.9766
Tagap	2551.37	2765.03	885.707	941.665
Ighv1-5	197.213	267.369	56.9902	90.5311
Cmah	10453.5	8161.25	3495.26	2827.21
Rgcc	163.473	201.442	25.6595	22.9081
Adap1	673.144	759.196	234.372	246.058
Il4ra	12800.4	9503.37	4678.31	3343.54
Bmf	2061.03	1561.88	748.238	450.631
Neurl3	9284.4	9114.96	3358.23	3437.41
Gm5511	118.978	123.874	32.9549	44.3211
Rhebl1	523.101	513.229	183.275	232.704
Trim46	73.2489	38.6618	15.173	6.56469
Stard8	76.5554	123.648	17.2142	40.317
Orai2	2617.79	2358.41	962.011	920.954
Sell	30972.1	29597.1	11266.4	13080.3
S100a10	3308.44	3584.51	1172.27	1054.89
Diras2	172.351	205.852	55.1214	53.7725
Fchsd2	13047.4	13740.9	4946.7	5053.01
Tnik	568.337	707.283	203.508	240.318
Sele	61.8424	59.2451	11.5504	7.54417
Kctd14	468.294	289.316	69.6332	28.8194
Spns2	2178	1866.28	793.72	561.732
Pde4c	121.682	105.033	33.6881	22.8047
Scn8a	85.6533	82.3622	20.7792	13.7999
1700001K23Rik	99.232	94.6221	25.372	25.2793
Aida	2342.06	2201.24	886.412	831.607
Itih5	452.243	320.999	152.606	109.057
Sfxn3	1347.92	1274.14	501.72	509.147
Serinc5	1442.83	1181.38	513.71	316.62
Pde2a	29.8551	61.106	3.28471	5.01797
Sbk1	12795.3	11593.2	4975.36	3397.69
4932442E05Rik	206.84	222.799	67.8649	66.988
Ccr7	15259.1	15424.4	4507.61	3558.71
Gm26532	552.673	523.585	89.6069	64.9257
Gm36931	80.5505	90.7149	19.1692	17.7695
Cbx7	11932.1	11416.1	4692.87	4693.15
Zfp608	4103.13	4348.79	1577.44	1387.29
Lmo2	7104.82	6372.44	2747.05	2832.89
Nectin1	115.475	268.495	35.5065	114.575
Hvcn1	9139.81	8864.88	3548.76	2684.06
Selp	36.1321	58.5214	6.936	15.2089
Sgpp2	146.721	126.47	46.5753	33.8202
Gimap3	10173.3	9331.27	4035.91	3955.27
Gm8995	18953.6	17197.6	7505.14	7116.62
S1pr4	3037.43	2668.09	1103.95	822.929
Ifnlr1	122.886	156.044	40.7966	29.3866
4930511E03Rik	43.9393	21.9857	5.94413	0.515574
Sorl1	22706.1	21079.9	9299.09	7777.04
Trim16	27.1041	30.0439	2.7744	5.03519
Cpne5	116.167	104.065	33.7169	18.6457
Ank	416.048	461.122	162.439	192.972
Gm19261	134.429	109.5	42.2125	33.8374
Pgpep1l	54.8835	71.0699	11.4929	12.6482
Gm48038	52.1657	40.5111	11.5792	10.6548
Dyrk2	2409.17	2324.78	974.266	953.951
Slc4a3	57.9903	39.4987	13.4479	6.118
Adamts6	1758.92	1425.4	700.578	636.334
Gm35065	20.1318	30.1063	0	1.51228
Rasa3	14193.4	13790.6	5803.38	5125.13
Cisd3	379.73	375.19	145.498	150.198
Gm19585	349.449	300.331	136.333	120.571
Gm15880	104.335	120.956	32.3655	36.708
Maml3	431.45	526.835	168.131	195.758
Ccdc180	83.2516	124.648	26.9821	44.63
Fam107b	16520.6	16431.2	5532.99	4934.32
Sfn	944.402	1084.12	378.963	408.133
Abca1	6645.63	6769.47	2727.43	2387.11
Extl1	272.102	244.192	103.738	94.673
Cd93	530.545	579.984	175.025	128.941
Abca6	50.3461	61.4396	13.0526	18.1818
Ighd	57427.1	63616.3	16195.5	18339.5
Capn5	886.657	743.61	354.605	323.305
Zc3hav1l	225.984	264.266	85.539	59.4439
Itgb3	1242.46	1137.99	505.888	498.127
Bbs9	728.138	864.798	302.481	393.833
Gm15987	1193.93	1208.25	491.851	495.173
H3f3a	2553.24	2423.31	1077.67	990.327
Antxr2	740.941	702.188	302.718	260.424
Satb1	7112.76	7298.97	2855.16	2336.45
Cc2d2b	86.0923	98.7437	25.5661	31.2595
Cldn10	101.271	86.5581	31.8481	32.2734
Slc26a10	465.007	522.237	190.47	204.23
Amn	73.0659	65.4091	20.7289	16.1367
Tgfb3	161.886	139.889	56.9756	43.2899
Lmna	163.519	165.873	39.5027	39.0103
Ddah2	119.859	115.482	43.0894	42.9799
Dnah8	791.936	554.124	191.98	95.308
Mybpc2	334.816	324.375	134.17	101.462
Sh3bp5	9024.4	8759.53	3936.97	3460.45
2810405F17Rik	55.5687	58.42	13.9007	15.69
Tcp11l2	4973.6	4577.67	2176.46	1865.99
Trib3	53.5263	58.1937	13.6779	13.1983
Il6ra	1365.01	1710.33	572.863	546.097
Gm16589	173.708	148.596	67.8074	62.3134
Lbh	14264.2	12824.7	6289.63	5299.52
Add1	10321.8	10171.4	4560.59	4258.46
Xylt1	3613	3349.66	1583.81	1273.53
F2rl1	30.028	52.1428	3.68004	9.22867
Tnnt3	156.234	143.162	59.4267	47.6029
Tuba1a	497.347	540.53	202.811	195.379
Slc52a3	78.6577	59.0364	25.7961	14.6933
H1f2	1208.65	1701.01	521.19	608.992
Fli1	4792.99	4265.21	2100.33	1722.23
Akap12	1096.65	811.118	435.595	303.558
Nab2	1088.96	814.337	473.293	252.984
Ripor2	15052.9	13704.1	6651.48	5225.49
Arhgap31	237.796	233.052	75.1533	53.6864
Slc15a3	480.788	370.586	192.706	130.281
Nsmce1	1338.66	1254.71	572.712	510.518
Stum	50.3794	79.2295	15.3742	12.1499
Flna	31897.1	28359.8	14432.3	11688.9
Scml4	2952.8	2757.85	1306.91	1319.98
Igsf9	293.701	351.054	115.281	101.375
Ssh2	11598.4	11676.2	5060.13	4681.7
Samhd1	19752	19496.5	8887.15	8556.76
Vsir	702.008	634.327	289.831	233.992
Gm6421	2151.83	2005.62	973.906	855.15
Eps8	286.802	306.466	116.129	98.4886
Gm47782	20.7572	33.1825	1.86876	2.50898
Galc	88.7868	90.5842	31.4528	12.7344
Baiap2	580.895	582.095	256.38	157.192
Prr7	369.425	364.373	152.505	154.702
Otud1	2058.83	1969.37	925.77	849.242
Dipk1a	1840.54	1909.31	840.965	732.897
Zfp53	1419.54	1727.64	621.895	733.356
Pdp1	462.782	487.881	199.656	204.366
Il24	61.4266	98.8062	21.9148	27.8399
Marveld2	811.127	812.474	365.149	350.235
Serp2	48.4533	62.6548	13.4192	9.58925
E430014B02Rik	214.225	192.683	69.6616	57.2782
Ehd4	2004.89	1856.53	900.802	766.049
Add3	13119.6	10806	5829.38	4493.98
Klf3	5709.44	5050.24	2653.5	2129.19
Dgka	10159.9	9721.23	4760.68	4572.02
Tmem64	2776.86	2436.13	1286.48	970.431
Tub	47.2126	45.6003	14.3823	7.6475
Rhoh	4727.6	4908.45	2215.8	2246.12
Kif21b	21167.7	18876.4	9978.82	8196.54
Fam221a	71.7187	97.7996	26.443	21.258
Tnfrsf12a	206.77	216.936	84.4967	67.5897
Lilra6	239.31	158.712	95.5731	51.6414
Btnl2	625.749	649.414	290.564	295.671
Retreg1	4461.72	4374.48	2112.89	2037.41
Clcf1	5467.09	4659.27	2577.11	2012.42
Treml2	7706.86	7176.45	3672.88	3486.4
Fsip1	52.5383	62.9883	16.3373	12.2188
Fam160a1	60.1626	81.1294	21.3758	25.3137
Gm11342	56.6797	43.5248	16.0786	8.07697
Fkbp11	93.1146	89.4138	34.6512	17.6662
Gm9706	58.4927	64.3519	16.9051	17.1162
Pgm2l1	980.477	857.644	452.924	357.985
Ptk6	42.1664	42.8011	12.2332	10.122
Grap2	8423.23	7495.13	3903.66	3082.18
Gucd1	3695.05	3420.15	1770.65	1405.04
Apbb1	75.1416	88.5028	27.0396	33.6318
Rasl10a	31.2356	29.0373	7.4463	1.54672
Cerk	9869.19	9519.3	4772.85	4067.63
Stat4	1527.2	1744.75	700.598	780.773
Cgas	75.9899	53.6136	25.0558	15.1572
St6gal1	8622.24	8915.17	4045.53	3708.63
Btla	19098.8	23680.4	8868.69	10787.2
Rph3al	301.179	285.031	137.606	121.947
Rfx2	121.416	159.912	48.2429	37.3086
Lmbrd1	5613.78	5518.59	2723.56	2374.01
Gm47232	74.2934	75.3165	26.7521	21.7908
Begain	165.901	160.579	74.2977	68.4142
