## Supplementary material for "Transcription factor TFII-I fine tunes innate properties of B lymphocytes": Supp. Table 2

### Sheet: cKO_105FO_count
Gene	WT FO	cKO FO	WT MZ	cKO MZ
Zfp36l2	16631.2	11978.3	8539.57	3427.26
Gm28935	30.8064	48.1166	9.85412	5.10407
Gm36955	55.2893	73.2351	21.9148	12.7344
Dipk2a	262.126	249.755	136.858	70.4937
Eya1	196.787	125.905	97.3985	31.1745
Klf10	456.019	527.719	223.878	173.76
Gfi1	354.935	460.663	197.895	154.53
Ighv14-4	195.347	212.999	95.0915	65.1841
Rtl5	70.0122	74.3607	29.814	20.6908
Igkv8-21	355.553	287.535	176.656	107.047
Vat1	478.154	493.715	235.428	188.006
Dusp10	580.782	509.229	328.442	172.488
Calcrl	451.186	437.015	241.279	161.06
Thbd	43.6732	55.8412	25.1421	14.1777
Arc	72.2642	83.0411	36.3834	24.8843
9030404E10Rik	67.1215	58.8549	22.5618	11.0671
Cd209a	31.4318	32.0628	8.71853	1.99341
Cacna1d	333.306	275.547	170.654	104.71
Gabrb1	19.227	42.9767	9.45879	6.118
Slc26a11	1076.18	1173.84	527.199	479.295
Il21r	8104.14	6061.95	4006.79	2557.93
Hlx	73.831	90.7656	37.8856	28.3383
Plpp2	128.305	116.935	68.4902	40.2309
Dusp4	1346.33	2116.74	364.242	412.415
Spred2	199.385	189.623	86.0855	63.9807
Ighv8-6	17.3808	33.6233	5.57754	4.60572
Orm2	70.9437	75.6618	27.4924	18.2162
Pold1	5565.73	8136.02	2812.52	3480.47
Trim25	11110.5	9058.02	5359.01	3705.25
Rnf125	86.3786	85.8071	20.506	5.56798
Gm49105	598.648	599.974	294.726	248
Lpp	2315.21	1914.09	1107.71	793.184
Gm50107	117.737	127.251	59.9729	44.5094
Igkv4-61	48.7328	58.9174	38.0797	17.7007
Shisa8	167.092	199.093	93.9559	64.0151
Rap1b	12257.7	12415.5	5906.56	5272.09
Rasa4	710.641	933.855	349.394	401.894
Kcnh4	89.043	89.1251	37.289	25.0909
Acsl3	591.952	617.324	294.654	263.105
Papln	24.5993	36.4791	12.7435	5.61965
Trip10	285.285	259.001	134.156	106.102
Gm48591	25.6904	36.2079	6.48318	4.09015
B4galnt2	53.8489	50.1356	19.0255	13.6277
Tagln2	3174.17	3300.99	1563.42	1386.46
Afap1	210.339	259.052	114.145	104.572
Ckap4	946.251	852.455	467.133	364.96
A3galt2	81.7447	81.859	33.494	27.8571
Aff3	5203.11	5051.79	2733.25	2216.78
Cd2	5854.94	5614.87	3251.4	2493.45
Rps6ka5	1722.17	1892.57	917.182	838.037
Brpf3	2603.32	2599.54	1279.85	1152.22
Ms4a4c	4730.68	4927.82	2079.12	1672.5
BC049352	302.42	310.292	148.3	112.632
Gm20559	4848.04	4536.93	2387.95	2009.14
Gpd1l	6990.7	7611.97	3482.68	3440.69
Gfod1	539.388	413.341	165.816	63.0862
Gna15	406.478	490.418	214.757	212.926
Fxyd5	1887.35	2004.69	935.223	903.994
Cd83	11691.1	13676.5	6360.98	4985.05
Tbx6	384.799	327.436	182.204	141.177
Mtss1	6334.5	5628.23	3526	2582.06
Pisd-ps1	1768.54	1533.28	1075.34	694.559
Hspa4l	838.667	892.709	395.875	248.721
Mef2c	15906.8	14224.8	8123.5	6559.91
Gm35019	2.47157	30.118	0.934381	0.498353
Mfsd6	317.019	380.755	179.092	169.498
Nav2	39.5318	69.2714	24.7755	24.3342
Tspan18	13.3325	30.1629	4.67191	4.55406
Rictor	4537.48	4355.04	2354.05	2000.15
Ier5l	126.695	132.554	57.2489	51.4358
Ms4a4a	75.105	78.4434	28.8867	25.2793
Ccm2	5983.75	5235.64	3086.45	2440.59
Chrna2	209.927	245.91	92.1155	99.142
Cyp2d22	250.693	274.602	119.292	120.795
Tec	4446.37	4395.25	2436.9	2006.21
Lrrc8a	284.945	328.555	139.302	146.795
Cdkl5	156.896	142.688	90.0313	58.361
Fer1l5	193.521	255.48	125.926	94.3813
Prr18	24.077	32.8431	5.5488	7.11471
Cecr2	1019.59	826.472	531.837	347.004
Rab6b	238.358	275.648	116.711	121.035
Gm7707	13.3558	24.6777	18.3714	1.01393
Plekho1	5253.39	5261.01	2793.89	2493.16
Chst15	3582.53	3609.57	1989.28	1700.8
A430088P11Rik	39.2523	61.4844	16.2223	20.2269
Tnks1bp1	1280.63	1225.27	721.264	572.027
Fgd3	6465.39	6115.49	3474.99	2872.35
Ndnf	30.6202	34.2904	9.34381	8.12863
Gm37176	130.198	113.657	56.911	44.5267
Atp6v0a1	3228.93	3367.74	1757.62	1524.73
Gm20627	17.5904	30.83	5.57754	6.53025
Tmem65	305.124	328.499	169.677	149.923
Klra1	31.9308	28.0308	7.36007	5.03519
Lsp1	18122.4	17906.9	9879.47	8669.8
Gm30948	15.8606	23.3883	0.452818	1.49506
Gm37593	94.5183	91.2689	38.5612	35.4874
Rgs13	64.7896	74.3996	24.2293	18.354
Ighv1-36	42.1996	71.7194	28.7359	24.1965
Cnn3	3528.57	3435.14	1754.89	1651.51
Kif19a	206.105	171.928	103.149	76.9551
Reck	26.1427	34.6923	8.86225	6.15244
Rara	2533.56	2599.46	1277.52	1256.6
Dennd5b	4248.45	3444.06	2093.19	1634.71
Cplx2	68.8047	91.7994	44.0238	33.5457
Lasp1	2955.84	2805.01	1581.89	1378.37
