## Supplementary material for "Transcription factor TFII-I fine tunes innate properties of B lymphocytes": Supp. Table 3

### Sheet: common626 MZ
Gene	WT FO	cKO FO	WT MZ	cKO MZ
I830077J02Rik	56.866	44.1978	3562.91	5070.75
Asb2	47.8379	33.4536	2503.44	2433.18
Gpr156	10.1757	2.18278	772.647	781.209
Ackr3	43.7198	42.9201	2501.07	3113.03
Adam28	9.79313	5.20238	668.521	652.744
Tsga13	11.7192	7.94499	794.388	869.394
S1pr3	241.934	198.184	7570.85	8085.39
Nebl	93.2642	111.167	2850.3	3608.07
Plxnd1	235.956	233.436	6288	7490.84
Rgs10	55.4157	47.8903	1515.88	1277.12
Tbc1d9	89.3091	150.559	2358.74	3373.35
Rxfp1	11.7192	9.06466	481.105	393.37
Pla2g7	26.1294	25.5145	830.298	801.948
Ceacam2	14.0976	13.6565	590.133	640.305
Rap1gap	87.6358	72.568	2224.96	1517.64
Ackr2	53.5927	52.8157	1678.37	2102.6
Ffar2	53.4198	55.0434	1374.25	1656.27
Gm2065	8.7719	7.0516	350.091	312.031
Rec8	18.1126	35.9251	610.503	629.548
Trpm2	54.441	59.3699	1337.95	1674.55
Nrp2	31.3154	29.7669	835.107	1080.36
Myof	613.99	579.067	11868.6	9884.74
Zfp532	2.92397	5.48523	271.653	313.013
Tmod2	5.25582	3.24588	262.339	188.384
Serpine2	9.81642	10.9139	407.979	372.59
Cd9	92.9748	79.563	1582.65	1452.13
Srgap3	30.4339	12.531	711.947	406.483
Zc3h12c	277.185	295.039	4118.69	3548.02
Grip2	7.75067	11.4172	314.333	309.398
Ms4a14	3.82876	6.99503	209.193	136.297
Sema7a	506.981	440.763	7191.19	4766.05
Sorbs2	19.4931	18.2425	456.545	392.54
Il10	11.7192	15.4999	282.119	265.338
AW011738	159.078	124.836	2149.72	2184.74
Ube2e2	0.974656	1.11967	135.924	200.208
Gm4956	6.32362	6.93846	182.398	148.223
Lipc	30.527	16.0597	543.739	361.779
Ms4a7	8.3195	10.5238	263.632	237.277
Myo18b	1.92602	1.11967	139.094	162.074
Ldlrad3	78.6677	82.0794	1076.94	909.768
Fcrl5	516.837	463.802	6390.63	6834.72
Cd300lf	132.377	116.087	1762.66	1726.8
Grk3	180.438	201.084	2070.98	2077.8
Atxn1	212.615	219.893	2352.96	2181.03
Lair1	46.1914	43.9208	530.376	728.274
Cdh17	209.351	201.757	2105.17	2347.27
Tlr3	131.588	117.162	1294.18	1072.16
Smyd2	13.1695	23.281	214.965	296.615
Rundc3b	24.5527	13.3171	374.427	343.978
Cdc42bpb	140.816	192.824	1434.17	1560.33
Alpl	59.2311	56.1182	737.68	721.793
Ptpn14	533.257	327.414	4907.51	4095.29
Csf2rb	321.224	279.891	3036.63	2601.74
Pde4a	348.691	338.192	3011.62	1962.51
Cd36	749.776	635.108	5785.48	4965.26
Dse	40.0075	27.867	377.648	197.819
Mfhas1	664.399	481.315	4845.2	3412.53
1700071M16Rik	1	2.18278	72.3427	61.5234
Stc1	1	2.18278	65.148	108.164
Gm43916	5.32568	7.21544	177.015	132.376
Gm16793	2.47157	2.12621	87.0628	66.9019
Tspan15	25.5972	11.9204	1939.25	1589.32
9630028I04Rik	41.2715	45.928	374.127	425.902
Tnfrsf21	80.5139	97.1443	678.532	631.867
Nlrp1b	8.74862	13.8203	118.631	171.921
Zfyve28	59.5338	52.3125	484.118	490.533
Ptafr	9.24759	1.11967	135.112	70.2537
Sel1l3	8.7719	4.25241	123.08	56.3849
Drd5	1.49691	0.559837	117.013	71.3688
Gm15513	43.0578	37.0896	366.544	394.88
Lilrb4a	114.095	120.425	999.85	972.769
Nedd4	1246.76	1446.03	8128.17	8879.16
Dph5	734.99	753.752	4639.04	4882.63
Oosp1	10.199	10.0146	121.153	122.977
Slit3	3.89862	1.11967	83.2749	61.8151
Dyrk4	9.34073	18.3497	118.616	188.642
Sema6b	35.9691	116.766	289.852	691.134
Slc39a4	23.3917	22.9416	196.184	224.456
Cd59a	4.37431	10.4048	76.9284	196.667
Cacnb4	24.4595	10.0146	212.32	97.9386
Stom	115.984	101.504	761.442	662.625
Cd1d1	1034.37	1101.67	6329.27	8019.74
Pdia4	4925.05	5055.92	28704.7	28764.1
Gml	4.39759	2.5729	81.2912	58.3955
Sirpa	163.296	119.13	1139.7	924.199
5730409E04Rik	3.92191	8.95152	76.6193	122.151
Vash2	4.37431	5.87535	79.1279	137.894
Cyp39a1	252.333	221.092	1591.24	1292.31
Marcks	1364.13	1140.41	7620.71	6450.34
Mzb1	156.071	181.508	960.523	918.885
Dzip1	9.76984	24.4514	110.293	131.588
Gdpd5	15.6178	22.212	140.193	133.873
Lrrc25	57.039	42.7952	425.64	369.705
Gpr55	48.2903	18.8023	406.248	228.871
Abcb1a	39.3821	20.0351	900.296	587.957
Ppl	98.9991	124.186	1494.17	1611.81
Igkv2-107	20.8736	11.5303	202.789	113.541
Coro2b	8.1565	2.5729	115.684	76.8173
Cyp8b1	1	4.13927	53.3101	52.1914
Trim30c	68.9677	47.2798	414.988	280.068
Galm	6.7993	5.20238	83.4403	73.4666
Cln8	22.6034	16.5064	230.015	119.507
Fam149a	4.91985	1.11967	84.3026	63.2585
Gm12503	7.22841	6.04506	98.3041	85.9599
Plau	7.91368	12.1974	196.586	172.662
Kcnk13	30.0513	23.162	223.274	198.009
Dtx1	4656.89	4986.58	24720.9	25031.3
Guca2b	1.47363	4.30898	57.1051	35.058
Trem1	31.9907	45.5496	233.128	336.212
Lysmd2	25.7469	17.5695	177.461	168.311
Hbegf	2.44828	3.86229	57.9029	73.5355
Hmgn3	134.163	107.871	708.829	645.286
Ntng2	38.7767	82.961	283.484	433.844
A930005H10Rik	119.543	98.6365	642.481	664.241
Dok2	33.5907	41.9702	218.746	210.484
Neb	36.1321	16.7327	224.625	178.089
5033430I15Rik	5.44211	6.26548	74.9446	85.5304
Gm42372	13.1695	16.2801	104.787	98.9181
Gm4610	189.915	169.18	980.95	1097.1
Slc22a3	1.47363	3.91886	77.5103	46.7784
Grn	960.924	807.679	4508.69	3928.06
Tns1	18.9709	8.05813	153.181	96.9581
Nhs	16.5924	32.3905	119.285	164.119
Cdon	323.819	311.489	1536.37	1723.31
Cfp	574.155	680.971	2752.76	3548.62
Grm6	72.5536	85.7837	371.776	348.153
Ttc8	9.79313	18.9096	84.8921	102.957
Myo6	58.8153	46.6634	292.533	332.035
Gm32834	0.974656	1	43.7147	44.5267
Prf1	65.7876	51.8716	354.576	363.895
Ryk	8.22636	8.1147	79.789	85.891
Bst1	22.1609	19.6898	169.087	299.369
Gm45867	203.989	176.809	952.847	717.397
Gm37422	8.7719	6.10163	91.6339	127.857
Terb1	167.977	128.329	803.963	770.068
Adamdec1	9.6767	10.6876	81.8877	96.0991
Cd1d2	9.74656	8.22197	84.116	138.083
Agrn	202.692	164.719	918.065	892.275
Dusp16	989.279	927.007	4824.48	4271.18
Plac8	4818.04	6232.7	20282.6	20831.9
Slc22a17	44.4051	59.5338	230.296	277.714
Cfap126	12.1017	11.581	90.2109	77.0067
Nod2	87.6159	77.4368	418.789	310.675
Cish	8.3195	14.4367	85.9989	55.062
Meis3	121.08	124.949	587.294	482.353
Vwa5a	170.501	181.451	803.05	884.793
Mpeg1	690.129	603.015	4760.2	4544.16
Spag5	55.7516	50.2994	369.707	306.459
Sla2	31.6181	23.6711	177.051	109.074
Eppk1	42.4092	31.9438	208.475	188.539
Ahr	294.702	219.91	1367.48	1317.46
Epm2a	11.7424	15.3301	82.0243	93.7624
Npr2	9.72327	3.80572	85.6685	62.5879
Gm11707	22.8695	33.2839	136.707	139.905
Jph1	2.425	3.24588	46.1009	62.829
Dkkl1	19.8524	21.816	127.133	146.09
Tm6sf1	2165.06	1946.66	8617.21	7431.73
Alpk2	115.522	92.9367	522.958	449.41
Dtx4	177.733	200.802	729.019	713.598
Aldh5a1	3.92191	3.63601	49.6372	62.3479
Slc6a13	4.35102	6.93846	49.0406	79.0174
Akr1e1	41.2016	51.7019	198.786	219.129
Txlnb	4.37431	3.63601	53.3172	39.9382
Pclaf	52.954	33.4029	363.885	340.021
Il9r	3692.93	4416.2	14469	20323.2
Rsu1	657.457	748.339	2607.6	3734.39
Ccr1	50.0534	32.5036	643.366	757.877
Bub1	27.44	18.7457	209.18	158.428
Adamts13	0.951369	3.07617	38.1659	54.7348
Bfsp1	4.87328	2.12621	51.7575	41.5365
Gbp8	146.8	117.043	596.099	514.406
Kntc1	38.6136	23.6653	258.228	255.884
Espl1	39.0428	26.5776	282.493	208.057
Id2	220.409	185.778	909.139	699.777
Pik3r4	3356.4	2977.81	17530.5	15237.6
Chrm3	0.498971	0.503266	34.68	59.2716
Endod1	388.944	354.201	1467.81	980.226
P4htm	39.2191	46.997	185.518	156.936
Asap2	167.501	141.059	640.109	562.265
Gm5547	29.4027	18.5195	144.599	135.504
Rhobtb1	7.68081	10.7442	80.6804	58.67
Camkmt	127.936	93.8866	506.441	522.722
Pmepa1	77.9392	52.2169	400.583	287.437
Zap70	55.5787	31.8931	265.522	139.991
Kif18b	18.3089	8.5614	153.117	115.637
Slc9a9	56.367	32.6168	234.321	183.607
Ly96	68.3989	63.2771	278.273	241.452
Rhbdf1	672.326	1015.96	2545.91	3738.96
Mybl2	60.6249	53.6526	257.142	282.024
Tpst2	1342.28	1653.35	5191.04	4781.05
AF067061	6.70616	5.25895	72.5585	34.3529
Emb	92.5358	93.2371	409.496	495.672
Plcd3	17.8798	10.8573	638.519	330
Cr2	25346.3	24148.8	88341.2	92019.6
Akap1	17.0215	14.7137	90.6566	111.463
Hs3st3b1	89.7848	85.1107	356.064	295.945
Inpp4a	594.484	721.457	2130.76	1663.45
Ell3	65.0824	77.55	263.531	262.779
Dglucy	239.695	280.037	862.772	963.044
Gm36936	21.163	21.6522	132.575	113.629
Cdca5	28.1719	29.1564	165.386	162.243
Tubg2	66.3098	62.3778	277.986	237.947
Jaml	168.998	149.451	624.002	504.746
Lurap1	102.069	86.9423	410.079	443.119
Gm22748	39.8112	68.3156	181.672	191.907
Epcam	83.857	113.814	344.377	289.69
Crebl2	1030.78	1038.03	3573.83	3626.24
Clspn	37.2332	37.0955	235.975	208.659
5830418P13Rik	72.9828	47.5002	281.127	295.414
Fam241b	0.997943	2.5729	34.6583	41.0899
Mlkl	7.29828	9.56793	56.1708	51.7964
Disc1	12.1948	10.2916	80.2489	97.577
Afdn	23.4383	15.0532	112.413	113.629
Pde8a	335.741	364.034	1268.06	1262.01
Kifc3	13.0065	14.7137	80.8958	77.1617
Ccna2	60.4153	39.1651	351.106	318.521
Slc39a11	93.8331	142.399	342.379	369.138
Abcb1b	97.7783	83.7082	363.258	328.477
E2f8	23.6346	14.7137	137.613	117.064
Mgst1	43.8828	48.6823	183.858	219.935
Cenpf	47.1061	24.6777	281.875	243.579
Tmtc4	144.519	158.697	566.658	578.831
Hdgfl3	243.933	230.699	846.585	883.371
Mcm10	30.3873	17.7392	184.548	190.151
Gm31499	1.92602	1.00653	38.3671	43.8561
4930568A12Rik	18.901	21.8726	95.9538	114.041
Ldhd	9.76984	17.9596	61.9853	73.8616
Derl3	101.64	109.262	427.358	440.232
Dnase1l3	125.434	73.3483	1020.76	668.774
Mvb12b	17.4274	24.5586	91.7131	100.103
Gm42047	137.693	67.5295	485.447	297.682
Osgin1	102.003	152.289	441.537	517.402
Iqgap3	11.127	6.82532	96.9532	79.9269
Gm38244	14.9558	12.4237	94.6387	97.1647
Itm2c	247.939	303.494	893.67	834.633
Perm1	90.8526	82.3056	322.987	368.124
Hes5	42.2927	26.125	191.57	117.134
Mocos	4.39759	2.06964	44.2321	42.4988
Tpx2	64.7564	40.6183	308.311	247.532
Fam92a	55.8913	41.0085	211.954	234.164
Pde4d	235.9	271.952	2059.2	1836.4
Insrr	0.475685	3.0196	42.083	35.9341
Ube2c	20.3048	12.6441	142.249	119.486
Carmil1	1074	1083.12	3471.79	3459.07
Rbm47	23.3452	20.5891	114.541	88.0049
Gpx7	11.6959	22.212	63.847	65.3724
Mfsd4b4	90.0841	94.0505	323.174	376.82
Isg15	150.163	113.797	527.423	392.046
Dtl	68.3889	78.4044	304.048	358.772
Cul9	434.973	513.998	1424.51	1566.33
Esco2	24.1335	13.7072	148.165	132.857
Birc5	35.6897	24.3382	207.189	186.026
P2ry12	4.35102	6.99503	44.9007	37.4292
Smco4	27.9856	18.299	128.837	126.741
Stil	28.1486	16.6702	159.909	115.414
Aox4	7.27499	2.06964	50.7369	43.1177
2010300C02Rik	1.45034	3.24588	33.1274	41.3299
Klf5	2.92397	3.24588	39.0786	34.8513
Gm37780	84.7752	91.0426	372.904	605.022
Gm43990	6.25376	8.05813	49.7163	58.1544
Per3	235.191	253.385	769.621	868.18
Csf2rb2	15.0257	8.5614	85.2949	68.792
Dctd	40.8191	47.5061	158.356	193.951
Rnf43	87.1635	86.9541	332.912	289.845
Scd2	1988.45	2051.37	6298.09	6086.62
Cd80	36.3982	29.8235	159.241	121.825
Bzw2	657.853	653.615	2043.82	2214.35
Fgl2	27.7993	16.4498	150.896	137.894
Trabd2b	8.29622	16.3991	69.0938	65.4747
Tjp2	60.6016	85.4891	226.099	256.302
Ltk	505.996	375.818	1557.18	1270.94
Tlcd2	28.1486	32.8431	113.477	99.3992
Wwc1	3.42294	3.74915	36.0455	32.394
Gm35419	1	0.559837	29.4474	28.0466
Col15a1	0.498971	1.5098	29.4761	29.4555
Gpm6b	61.6461	57.7977	230.009	261.802
Mical3	475.176	538.705	1443.41	1614.93
Adam3	1.47363	2.01307	32.4517	44.5955
Hck	2503.43	2250.54	7571.84	6907.07
Mcoln3	260.366	118.135	917.053	535.968
Isoc2b	52.2821	77.7021	199.756	225.744
Cdca3	74.5595	62.5534	307.024	246.191
Shcbp1	23.7277	12.254	127.615	111.221
Mfsd2a	13.2394	23.3883	67.1963	96.323
Raph1	11.0572	6.88189	68.9934	52.2775
Hmmr	23.588	15.2736	153.713	115.482
Heyl	1.45034	1.00653	32.1355	34.1474
Cdca2	63.2828	60.433	235.019	171.988
Ikbke	627.322	625.031	1884.28	1751.89
Ypel2	322.754	193.655	1028.11	609.987
Nuf2	18.3089	16.8965	123.137	111.616
Mir704	12.7171	14.8269	63.3655	63.1896
Azin2	2.47157	2.06964	32.2793	45.0078
Abr	1098.41	1182.51	3340.3	3202.67
Prdm1	114.873	107.442	436.592	336.263
Nbl1	3.9452	2.51633	40.7174	50.6447
Cdk1	44.6013	33.9003	222.391	210.085
Crim1	164.833	344.326	510.675	737.145
Tbx19	1.94931	0.559837	31.7115	33.6318
Ttk	19.2835	18.5195	99.3106	63.6018
Plscr1	107.375	88.696	347.963	362.143
Akr7a5	480.522	512.246	1453.08	1223.96
Ephx2	1.47363	3.69258	29.3107	61.1617
Bid	1383.02	1230.3	4059.46	3821.72
Tcf19	73.0626	62.9435	294.137	270.405
Smad3	1011.58	975.896	3020.89	2928.7
Gm22720	7.79725	3.57944	58.1399	74.9283
Tyms	59.9297	72.1779	210.437	211.582
Matk	404.945	471.357	1182.19	1414.84
BC030867	5.30239	4.75568	46.9923	44.9217
Cdh5	18.565	19.5826	83.1745	80.6158
6530402F18Rik	97.9413	164.492	311.961	426.848
Nme4	12.6007	15.3867	58.4994	115.776
Kif13a	123.721	195.989	382.622	500.555
Myl4	317.794	342.883	950.539	1063.43
Slc6a21	10.1757	12.7007	52.8069	48.1529
Tfpi	49.6842	51.8092	166.154	150.766
1700048O20Rik	85.2242	61.0943	267.096	378.763
Naip5	410.184	419.321	1237	1123.76
Uhrf1	238.717	189.843	770.722	653.168
Poglut2	73.3187	103.952	232.323	261.438
Tet1	80.6735	60.6593	281.026	296.342
Cdk5r1	334.294	361.619	960.594	964.846
Stxbp1	73.8177	80.9597	233.142	276.614
Pla2g4a	20.3746	21.3693	85.1941	114.832
Scamp1	5.82465	6.09577	46.8628	50.6274
Gm17999	0.997943	2.68604	25.2858	37.962
Bcl2l15	0.974656	3.07617	27.4349	26.7916
Nusap1	96.4875	72.0647	391.047	351.725
Odaph	6.82259	12.1974	41.3644	60.475
Nlrx1	57.202	83.7023	185.482	244.701
Ankle1	12.4609	11.0212	108.166	93.2447
Zfp239	99.6677	102.594	336.378	413.648
Ly6k	46.8533	62.0111	177.022	214.865
Rrm2	120.937	102.442	457.266	469.922
Dnaja4	8.43594	7.16474	79.185	114.47
9430041J12Rik	0.951369	1	27.3774	29.9022
Chil6	0.475685	1	24.8904	30.4522
Lmbr1	21.3027	22.4383	85.2874	78.9485
Rgmb	90.4002	97.8055	273.091	277.368
Gng7	3.39965	1.67951	31.6827	47.6201
C030013C21Rik	8.27293	9.06466	45.6193	61.3856
Pqlc2	664.629	608.688	1826.83	1563.34
Mettl21a	115.345	93.6604	335.63	324.662
Zfp976	31.7345	33.7423	116.244	142.551
Tmem151b	31.026	24.6777	112.399	113.474
Slc29a3	1062.94	921.225	2910.89	2522.6
Tfdp1	302.649	302.216	889.977	922.599
Chn2	14.051	9.1778	66.2836	71.8176
Cdh23	5.34896	6.43519	39.9772	28.5449
Tmem231	61.6694	60.5403	189.759	226.397
Zfp442	8.84176	11.2474	48.3866	40.0587
Gm40634	18.9243	22.1555	77.7694	76.4912
Tmeff1	9.29416	13.0401	51.8725	56.4365
Melk	14.4568	9.39822	86.4808	61.9173
Myc	6752.05	10081.4	24389.2	26413.8
Plxnc1	2779.47	2709.26	7459.99	6708.34
Zfp612	27.8592	33.7365	96.27	135.402
Slc4a8	391.565	392.396	1102.12	1104.55
Lacc1	186.482	222.391	526.402	728.36
Pbk	9.60684	8.33511	71.5595	60.0445
Ckap2l	40.2736	30.0497	170.676	158.359
Gm26560	1.9726	0.503266	29.5911	17.1851
Mirt1	3060.66	2579.91	8193.26	7402.73
1110002J07Rik	0.974656	1.5098	28.3405	21.413
Snhg18	55.3591	55.4959	178.725	197.802
Rtl8c	2.47157	1.56637	28.5417	33.4768
5930403N24Rik	0.997943	2.06964	26.8454	27.3071
Igkv1-108	8.17978	2.23935	51.2472	50.5413
Camk2a	35.8993	43.1405	119.285	116.429
Naip6	265.918	165.466	741.367	571.942
Clstn1	123.548	141.047	347.64	431.433
Ptprs	447.57	454.788	1222.95	1116.04
Robo1	1.49691	1.00653	26.1914	42.0693
Megf8	27.3835	32.9562	97.154	84.2248
Col20a1	108.257	75.7007	305.349	377.112
E2f1	139.619	124.559	394.726	425.607
Gm50462	0.498971	1	23.9561	26.3104
Slc35f2	43.7897	38.775	137.599	143.754
Prr11	28.102	21.0924	121.046	91.1834
Ncapg	56.4003	33.8496	225.984	220.157
Gm28417	96.0718	111.942	283.225	375.548
4930451G09Rik	69.4201	55.9426	212.32	177.694
Grik5	67.2978	64.742	201.467	244.082
Plpp3	284.806	261.178	766.976	734.271
Acot6	11.3133	9.51136	53.4251	54.2192
Plscr4	2.92397	0.559837	30.5471	28.2694
Rilpl2	1694.23	1831.22	4610.69	4947.39
Nucb2	445.464	509.611	1168.83	1205.54
Anln	25.1082	16.1104	114.369	87.1105
Rnasel	425.199	449.714	1136.46	1248.14
Col6a6	5.41882	7.0516	54.1795	64.3596
Poglut3	6.32362	3.69258	35.9018	40.5398
Ptgr1	11.9853	10.1843	66.9522	59.2544
Gm11998	163.865	77.7586	512.423	329.026
Jdp2	19.0174	23.1679	71.1567	101.255
Slc25a13	15.977	15.89	64.4077	80.5124
2900026A02Rik	13.0531	33.9003	55.6101	167.28
Trim32	104.158	99.5923	297.917	275.718
Gm26574	5.89451	5.25895	35.5352	43.1005
Tyrobp	465.859	392.414	1221.62	1045.6
Zfp937	19.4698	15.0532	71.0705	80.6158
Fbxo10	66.5194	83.7023	191.577	194.244
Gm12679	8.20307	6.6556	48.667	56.1782
Rasl11a	5.32568	3.13274	34.7375	47.2423
Hes1	1062.14	1134.24	2769.89	3278.48
Cacna1e	4263.8	7272.93	10833.3	14981.4
Cdca8	85.2475	85.0541	268.355	216.806
Hspa12a	194.269	123.806	522.218	394.159
Ube2r2	2009.02	2006.25	5193.06	5028.37
Mtln	75.5807	108.595	218.782	254.322
Prkcz	79.343	51.9282	245.756	252.138
Edaradd	1315.66	1204.23	3420.32	3128.45
Lrtm2	11.5329	15.9465	55.7467	56.6249
Odc1	1595.12	2041.6	4334.96	4820.11
Gramd1b	516.764	537.895	1324.77	1434.59
Nmrk1	197.809	189.837	515.699	471.406
Bsn	56.6098	56.5142	172.616	175.358
Troap	17.4972	7.38515	70.4381	66.0247
2210414B05Rik	32.3366	25.2316	108.187	121.757
Myo10	67.2612	51.7526	210.258	173.313
Erich2	3.35308	1	33.2136	16.1884
Traf1	1697.98	1833.77	4367.39	4626.43
Neil3	18.6448	10.1278	125.258	99.4315
Arsb	286.978	283.131	736.932	678.077
Tmem18	259.997	259.951	683.112	727.944
Rad54b	21.8017	18.576	85.1007	62.0034
Rad54l	69.0841	61.4337	211.623	209.76
Cblc	5.25582	7.38515	44.1604	46.6923
Lpcat2	317.119	439.331	841.532	976.484
Cipc	1205.43	1196.28	3002.07	3051.5
Car9	7.77396	13.3171	38.1659	43.1349
Acad8	73.831	57.351	208.777	168.105
Borcs7	276.543	256.134	710.748	704.094
Gm6377	2143.73	2599.47	6891.57	7411.19
Gm20069	0.997943	1	24.9479	24.4031
Obscn	33.6838	18.695	127.752	86.7155
Grhpr	415.536	427.445	1038.71	969.071
Ankrd13b	13.9811	14.5499	59.3188	54.0987
Morn1	38.7767	33.8496	114.785	136.244
Gask1a	14.2606	7.88842	60.6269	67.2119
Prag1	1136.81	1044.53	2946.55	2507.39
Armc2	10.1757	9.56793	46.3454	40.4193
Psap	14171.2	13832.6	34476.8	33472.3
Gm6637	6.34691	5.25895	33.8318	63.1551
Ak7	3.89862	9.51136	26.1914	47.1562
Cit	111.191	96.3912	323.872	294.225
Rgs3	348.568	297.07	871.843	705.863
Grk5	243.454	229.478	614.427	671.993
Abcg3	579.927	456.738	1419.71	1213.58
Fam228b	10.6514	10.6876	44.8216	49.184
Kif4	37.2332	21.8785	149.775	145.298
Echdc3	20.827	19.526	70.7543	67.8125
Kif2c	22.0445	10.5179	120.73	77.3318
Slc20a2	669.482	654.407	1619.64	1466.39
Ctsb	2366.74	2561.84	5647.73	5725.78
Kif23	236.855	192.195	636.43	480.201
Bcl2a1b	91.0954	109.714	244.549	316.207
Myzap	200.929	210.206	497.033	487.665
Kif15	101.281	76.0909	331.21	287.538
Cdca7l	150.559	119.961	388.372	517.734
Plbd1	1037.65	1604.69	2488.58	3472.51
1700027J07Rik	46.2945	25.0619	151.011	161.11
Gm12493	5.75479	4.0827	39.8047	47.5857
Hpgds	308.627	272.822	775.408	606.125
Gm37145	46.0982	50.2428	133.911	137.636
Prkar2a	263.184	295.894	664.316	679.639
Plk1	44.7177	42.0774	146.08	121.807
Tnfsf18	6.77602	6.37862	33.5802	43.0316
Cenph	38.2544	38.9447	118.142	123.286
9530020I12Rik	1.42705	1.11967	23.302	34.8685
Msl3l2	31.7112	27.4203	104.809	83.5025
Mki67	465.463	263.152	2558.08	2105.36
Kif14	20.3513	4.30898	95.8247	88.2095
Rnd3	8.74862	11.6376	35.988	80.1002
Top2a	384.966	249.892	1915.98	1466.68
Acer2	8.84176	10.7442	39.5244	60.7323
Cntln	39.6349	40.1716	122.16	125.039
Oosp2	0.475685	0.503266	21.1746	26.3621
Gm34829	0.997943	3.24588	23.5536	51.0752
Tmtc2	2.425	0.559837	23.7261	20.2441
Pimreg	5.75479	2.68604	42.8882	36.1914
Aurkb	160.605	136.179	435.961	340.212
Ighv6-3	415.998	429.154	1002.33	969.69
Ccnb2	56.1807	50.4691	175.693	155.575
Pacc1	861.762	575.827	2016.53	1656.64
Sbf2	254.315	195.843	612.847	555.423
Serpina3g	828.424	1428.09	1990.89	3400.58
Pik3r3	59.7667	54.8288	158.227	169.636
Nipal4	0.997943	3.80572	21.5483	36.2097
Tspear	22.4171	17.5129	68.4039	78.0723
Gm12504	20.4212	24.1178	67.8361	98.2658
Rab37	227.81	185.618	573.933	676.034
Tmem41a	29.6688	24.7284	86.5021	89.5172
Bcl7a	2534.02	2592.76	5952.91	5454.67
Antxr1	4.37431	2.12621	27.1833	21.7908
Cks1b	57.8174	56.3952	172.013	153.118
Prc1	96.0019	66.7492	286.029	275.475
C430002N11Rik	15.4315	8.89495	55.5813	70.0298
Grhl1	33.9167	26.0177	103.069	90.4633
C030013G03Rik	0.974656	0.559837	19.7082	16.7384
Mzt2	61.2403	43.2478	158.471	167.95
Skida1	2.92397	5.08923	26.5293	32.9268
Rnft2	24.5527	11.1343	76.0227	77.024
Src	8.27293	11.6376	34.5146	50.6447
Tmem154	890.356	729.868	2721.97	2353.8
Cenpe	143.92	107.933	406.212	299.122
Zfp992	27.0575	21.4318	85.6469	65.6813
As3mt	430.711	421.683	1002.4	1025.06
Anxa9	63.8749	61.8863	166.219	173.364
Abhd17c	441.566	428.526	1018.58	1011.32
Aspm	75.3379	60.2575	242.545	179.84
Mdfic	507.596	551.027	1167.55	1230.2
Bcl2a1d	25.2246	43.6321	78.9408	115.089
Ccnf	113.895	80.4057	289.738	255.095
Hgfac	1	1	17.8682	33.0645
Zfr2	45.2633	39.0013	121.412	128.39
Mapre3	60.2324	75.254	156.415	196.891
Slc7a7	154.155	139.386	375.607	305.775
Smim10l1	319.581	316.838	735.114	758.88
Prob1	105.077	88.9613	255.409	251.505
Tspan31	369.355	368.126	865.683	828.736
Actrt3	2.47157	8.44826	23.0792	40.6948
Rundc3a	23.415	10.1278	71.8395	54.6487
Gbp7	564.059	579.13	1329.99	1422.09
Pyroxd2	42.0266	38.3849	114.483	99.3992
Tenm4	120.312	97.9693	285.971	228.718
Zfp783	309.891	381.127	713.228	1016.64
Slc29a1	327.045	331.31	757.754	835.267
Klk8	4.84999	20.4194	26.3064	69.5315
6330562C20Rik	14.7828	14.2105	55.955	49.1668
Btbd19	286.256	309.006	657.51	728.291
Fhit	15.0489	13.4302	51.4197	45.6439
Golim4	233.625	214.119	540.518	517.154
Arhgef9	3.87534	9.00809	25.8248	40.7637
Hcst	294.529	295.519	678.332	653.551
Gmnn	160.17	146.351	386.554	517.392
Zscan12	71.7752	59.9746	182.981	199.297
Pif1	23.3685	10.4613	96.335	65.1475
F730043M19Rik	114.92	97.6027	311.659	318.441
Lmo7	26.1527	8.44826	88.8887	62.0034
Spc24	35.1808	35.2521	122.828	126.67
Cenpm	20.2582	24.4514	68.4256	71.9027
Fbxw17	159.494	149.422	380.027	526.863
Trim6	9.63012	28.5906	37.519	89.2772
Wdfy2	2528.74	2687.37	5665.13	6154.06
Zfp975	38.2544	36.9258	102.724	99.8459
Zdhhc1	107.039	110.896	255.977	285.102
Pip4k2a	3438.55	3492.12	7700.52	7821.81
Ptprv	175.125	155.309	402.524	410.142
Fam83h	8.70204	6.76874	36.7212	37.4808
Gm45206	32.3732	34.4719	92.5325	101.427
Phf19	362.146	394.536	819.351	834.582
Rps6ka1	1607.53	1494.36	3577.51	3102.07
Gm28802	9.20101	10.4048	37.2028	46.0906
Wdr60	62.2516	54.4953	159.111	158.636
Sema4b	4146.95	3791.79	9034.39	8488.48
Sapcd2	5.84793	5.93192	41.2423	40.161
Kif11	87.1701	51.0855	556.332	433.831
Slc25a4	1337.97	1479.3	2908.43	3286.13
Gm13986	1	0.559837	16.8189	23.4236
Rogdi	1290.22	1167.72	2809.39	2905.37
Egr2	405.889	624.671	955.735	1423.27
Dna2	137.935	94.3899	324.985	308.301
Atp11a	18.9709	15.4433	56.5661	105.774
Selenbp1	17.9263	23.439	59.0097	70.7176
Gpr68	17.9962	32.8431	55.725	86.5454
Syngap1	45.7157	32.1759	117.962	92.9379
Ralb	209.701	238.796	466.292	511.638
Cdc6	36.5612	30.7169	115.418	144.714
Thyn1	104.335	79.1729	245.678	235.848
Ahcyl2	1074.91	1097.81	2334.39	2814.55
Gm37759	8.72533	3.80572	36.6708	26.826
Lynx1	2021	2214.07	4528.52	5716.5
Pld4	6574.94	5366.23	14098.7	11507.8
Rabl2	37.5825	45.097	97.0678	108.662
Nlrc3	1317.61	1278.04	2841.59	2900.81
Slc43a1	202.11	126.968	488.876	408.229
2010016I18Rik	248.025	257.632	549.165	618.152
Slc36a4	150.792	123.954	352.003	348.926
Spns3	497.464	481.753	1083.96	1023.19
Copg2	1088.8	1157.25	2342	2421.08
Gm50386	170.425	119.231	375.061	409.23
Ccr5	78.7974	68.1517	185.712	177.127
Diaph3	49.1951	48.5126	133.832	155.439
Stmn1	51.1345	51.6512	142.486	138.494
Kif5a	7.29828	8.05813	31.5748	43.1521
Capn2	522.765	421.287	1121.88	947.849
Espn	4.87328	3.86229	27.6648	24.8326
Pde1c	17.9496	21.9857	53.8563	73.5355
Arhgap27os3	799.946	861.47	1792.54	3014.09
Ticrr	94.7146	81.4005	232.575	212.94
Ndst1	4721.55	4140.83	9989.16	9695.28
Atp6v1g2	72.8197	75.1975	168.296	186.494
Klrb1f	44.6246	32.7865	110.401	123.441
A730063M14Rik	22.7763	20.4194	64.1561	88.1944
Dnhd1	233.039	229.008	524	664.88
Armc3	99.2752	105.852	223.734	234.441
Bbs5	6.84588	4.75568	28.7933	34.0096
Sfmbt2	2.90068	3.13274	21.2104	31.0023
Nsg2	10.6514	9.95805	39.0499	37.962
Serpinb6b	75.3478	85.8168	184.742	262.057
Ank3	0.974656	2.68604	17.9832	25.9843
St3gal4	69.9889	66.1387	164.099	162.812
Parpbp	21.2794	16.3308	79.3795	65.6469
1700034H15Rik	12.7171	14.1032	44.4766	50.6447
Rcn1	163.02	178.149	355.115	430.781
4930581F22Rik	110.043	100.554	245.419	249.116
Arhgef39	37.3263	40.9519	93.8622	101.788
Tmcc3	517.579	451.692	1146.91	1107.26
Kctd17	1.49691	3.74915	18.3498	29.4211
Slc43a3	174.157	166.103	433.18	454.75
Tmed6	5.37225	6.76874	26.3926	37.4464
Tgm2	27.0109	26.5776	74.7147	115.227
Abhd5	71.5125	53.4946	189.787	198.643
Gm44260	99.0889	79.1788	223.555	213.628
Car7	34.7284	39.3855	86.9549	97.2336
Gm34121	13.1229	7.71871	44.7641	47.4479
Slc12a5	23.415	25.7349	69.0076	200.176
Ccdc116	80.78	87.2817	178.718	201.599
Mccc2	300.517	255.494	646.218	635.956
Plekhg5	56.8194	62.3895	136.8	155.697
Tlr7	1914.72	1267.31	4141.9	3502.47
Gm28913	10.7445	6.43519	36.6062	48.2046
Fanca	779.974	653.36	1613.78	1746.39
Sfxn1	918.116	977.55	1890.47	2213.18
