## Supplementary material for "Transcription factor TFII-I fine tunes innate properties of B lymphocytes": Supp. Table 4

### Sheet: cKO_201 gene
Gene	WT FO	cKO FO	WT MZ	cKO MZ
Gm4734	3.425	4.74915	2.86876	356.377
Ngp	12.8123	4.30245	13.8585	140.385
Ltf	5.44417	6.08923	3.83189	94.5191
Adgrd1	12.7424	4.18931	39.173	45.0455
Smox	10.8164	9.44826	36.6789	73.9155
Specc1	18.3808	21.5325	52.7001	122.755
Pax6	3.92397	6.87535	7.17408	137.558
Sh2d1b1	7.70616	2.62294	32.8481	46.9356
Gm48505	20.3301	16.4433	56.5742	83.0764
Adgra2	20.4233	23.8284	45.5341	103.167
Art3	8.27499	2.00653	27.8958	30.885
Kif22	116.957	56.7846	283.493	257.227
Camp	6.39554	3.5729	8.53254	53.0353
Snca	1.95137	4.57944	4.28471	72.385
Gm5915	6.39554	3.68604	3.83189	53.4335
Gm15796	4.96848	4.24588	10.4875	77.1327
Gm5236	1	2.62294	1.48156	100.489
Atp2b4	12.0805	6.42866	14.9582	57.7271
Aqp1	9.67876	15.4875	10.6817	110.123
Spire1	6.30239	8.32858	27.5005	53.8781
Gpr34	25.4462	58.0564	161.994	534.529
Rad51b	16.5945	10.9015	36.8156	55.6315
Ttc41	59.6191	50.7396	129.657	164.981
Poln	44.1277	33.2267	86.309	116.072
Nrep	9.3195	8.83185	20.8807	101.897
Add2	1.97466	4.18931	8.13721	43.6527
Serpina3e-ps	3.90068	6.20238	2.89751	93.2297
Prom1	7.32362	3.74261	15.1019	34.8202
Gm46611	19.6582	28.0808	18.7245	172.812
Tspan33	5.37431	3.62947	6.94413	46.0756
Trps1	635.81	540.502	1297.19	1516.94
Eno2	12.6726	9.89495	17.9051	72.3548
Timd2	10.6534	1	40.0357	33.2218
Ccdc122	35.4489	39.5994	83.7575	134.064
Fn1	51.865	15.0466	57.8106	103.372
Sptb	22.9181	26.2882	38.5694	132.652
Otx2	1.97466	3.74261	1.96313	64.8795
Mpo	2.47363	9.39169	4.28471	78.348
Epb42	6.39554	7.6556	4.70878	69.9449
Znrf3	77.3358	61.3765	151.996	180.276
Rad51	75.8722	51.0731	175.241	186.753
Strip2	2.92602	9.89495	12.0114	53.1397
Asns	12.2668	14.0401	36.5352	65.9936
Rnase4	13.9832	7.99503	47.5395	52.0052
Car1	20.4698	14.9335	14.757	84.2432
Aldoart2	1.49897	2.0631	3.35032	80.3984
Gm17025	3.44828	4.18931	13.147	32.689
Gm14892	1	1	1.93438	101.537
Optn	214.436	156.943	438.952	415.213
Chil3	17.8585	3.74261	9.26571	61.4384
Fggy	35.6585	31.7169	80.9614	97.9075
3000002C10Rik	47.2479	41.2282	88.9397	137.982
Cdc45	107.098	84.0293	252.543	261.197
Alox5ap	42.7705	40.9512	85.9495	124.423
Zkscan7	202.95	166.719	423.585	431.677
Ermap	30.9017	26.3448	36.7364	107.958
Nbdy	33.8955	35.9693	72.1567	113.632
Dclre1a	63.98	46.2102	140.446	134.34
Dmtn	1	2.56637	4.28471	35.0085
Gm43065	31.7599	19.4687	67.2619	73.0232
Ggnbp1	37.5379	42.9019	68.9224	127.792
Ncapd3	703.607	524.098	1371	1294.35
Sgip1	4.37637	4.13274	21.0748	32.1572
Rorb	2.9726	1.50327	5.27658	40.1147
Oip5	26.4575	20.249	45.1388	69.8437
Ank1	23.3006	42.6756	49.6741	141.487
Fam135a	8.72739	2.5098	23.0586	26.3482
Gm15523	1.49897	1	15.5835	22.7219
Gm11942	29.3582	40.9454	49.0775	140.082
Chaf1a	122.203	110.646	292.017	332.775
Gm43071	212.314	185.488	448.001	461.941
Cip2a	138.889	97.4654	288.359	266.973
Rps19-ps4	3.425	6.25895	1.93438	45.7344
Nek2	59.6989	41.4486	138.491	157.743
Trim10	3.87739	6.64907	4.28471	76.2857
Zmat4	1.47568	1.55984	15.6697	24.4064
Lmntd1	12.6027	9.05813	34.8893	41.162
Zfp985	7.30033	10.2344	23.0586	44.6161
Ypel4	3.37842	5.25241	5.19034	42.0716
Dmd	25.8654	19.5253	71.7759	71.4765
Gm16216	2.45034	3.74261	5.19034	38.5336
Car12	3.425	1.55984	17.1073	22.8425
Pon3	50.9735	48.1667	116.705	136.659
Slc35g1	11.7445	12.0777	39.8199	55.2009
Zfp518b	106.193	79.8959	184.613	201.19
Rad51ap1	68.6804	47.6127	153.879	146.453
Gm12726	3.44828	1.50327	7.08785	34.9762
Stk39	4.39965	4.24588	18.1567	27.276
2900005J15Rik	8.79725	11.1843	27.673	44.8733
9530062K07Rik	20.3068	15.7137	38.7993	56.2332
Soat2	5.30445	2.56637	19.7739	26.2793
C920021L13Rik	121.019	97.6234	257.919	260.222
Hk3	30.1465	28.1374	64.4517	83.7975
Myo3b	20.563	13.5875	45.8216	48.2079
BC147527	184.9	125.077	575.322	552.694
Nova1	1.47568	1	9.10033	29.6999
Dennd2a	4.85205	2.56637	18.8107	22.8425
Cryl1	208.738	188.869	404.502	451.767
Gm11703	1.49897	3.01307	1.48156	55.1008
Gm7312	1.97466	3.06964	3.35032	45.8377
Zranb3	219.369	169.637	406.673	400.674
Cbx2	71.9636	46.2102	153.261	122.242
Cyb5r2	2.47363	2.67951	14.8145	26.7948
Med12l	87.2454	62.66	187.632	159.276
Evi2a	1044.12	1058.72	2143.26	2429.96
2021-03-01	17.0236	26.6218	41.66	86.5466
Gm9159	5.39759	7.37862	5.21909	62.8344
1700029J07Rik	390.037	344.874	793.284	782.013
E230016M11Rik	99.8693	67.9248	172.114	170.978
Mest	57.2872	57.5649	117.079	159.62
Akap17b	164.785	102.051	308.297	252.023
Enah	9.72533	5.13927	13.571	31.6589
Zfp786	5.35102	4.07617	23.9355	25.8498
Apof	48.2691	35.1207	107.57	113.409
Gm4977	16.1654	18.2866	24.0217	247.615
Myo1b	5.91985	9.1147	17.3086	38.6014
Gm5879	2.45034	5.86882	6.09598	35.8696
Aifm2	20.8989	36.1331	54.9929	98.1992
Ncapg2	148.063	96.6617	342.791	294.056
Dnph1	2.90274	2.56637	18.0417	27.671
Kel	1.95137	4.13274	3.26409	57.3483
Fuca2	573.462	515.626	1193.3	1151.31
Ube2e3	351.816	300.828	694.297	672.394
Tmc1	15.713	11.5179	48.4089	47.0906
2021-09-01	5.84999	4.13274	8.87038	26.1759
Dennd2d	3154.38	2945.35	6269.47	6419.64
Depdc1b	6.32568	6.87535	27.7521	34.2357
Mst1	153.219	156.529	328.551	358.968
Cd180	6455.01	7296.71	12912.3	16008.8
Ska3	33.2102	22.3752	62.5254	68.0042
Mageh1	7.7993	8.77528	22.4908	36.0752
Lgalsl	31.5171	24.2244	69.9143	78.7107
Ceacam16	450.117	378.712	819.216	828.966
Gm32401	276.046	228.6	510.504	517.605
Gda	9.1565	10.2285	11.6448	64.9958
Gm12739	2.92602	4.80572	3.40781	49.9106
Gm12912	12.5794	18.2866	23.5976	346.64
Klrg1	6.2791	2.56637	12.1838	22.3269
Tctex1d2	95.7978	79.1546	218.675	195.707
Zwilch	128.853	96.5603	240.159	227.327
Inca1	29.3116	19.576	55.1654	57.0921
Gm37607	42.6308	27.4079	68.52	79.4329
Apobr	25.6092	18.9596	61.5911	58.3643
Dram2	982.365	845.006	1852.98	1816.6
Cryzl2	138.217	157.282	258.58	350.753
Gm35315	46.2267	26.3955	92.5048	87.9394
Pam	7.34691	6.70564	22.9148	30.5244
Gm43672	132.612	122.063	211.538	282.425
Ppfia4	38.466	28.2447	81.8817	80.7568
Morrbid	9.72533	9.89495	34.077	38.9964
Zfp248	21.4678	28.5841	54.885	76.065
Ccdc162	4.87534	5.25241	19.7164	25.3342
Nol4l	16.7109	16.5564	50.6947	56.612
Nckap1	8.29828	7.76874	15.6985	39.8736
Tssk4	34.4975	29.7545	77.7559	80.0002
Adam15	101.38	91.3638	172.768	216.245
Fscn1	9.7719	10.2851	30.7348	41.0243
Gm6749	1.49897	2.0631	1.96313	30.336
Cdc25c	14.9346	9.50483	51.0829	41.2987
Extl2	74.3187	54.9354	164.603	141.385
Gm19345	139.597	117.483	278.705	262.317
S100a9	14.3325	15.3743	20.3417	316.922
Smim24	63.1218	59.9232	144.406	143.036
Igfbp5	3.40171	2.5098	6.72126	37.0041
Smad6	1.49897	1.55984	17.5385	19.2851
Ccnb1	36.0177	21.3121	60.6496	72.3171
Meis1	11.6979	15.5499	13.6285	66.7524
4930426D05Rik	1248.44	1120.6	2411.38	2348.34
Entpd1	415.165	433.648	867.215	940.615
AU020206	5213.93	5153.65	10420.4	10767
Catsperg1	39.128	21.4194	46.9284	60.7872
Fancd2	101.017	84.9227	229.615	207.684
Fsd2	33.5229	34.4536	73.8817	89.1083
Insyn1	4.42294	2.62294	21.7863	20.299
Pfn2	64.0399	46.097	67.032	124.048
Fads6	4.39965	2.62294	19.0911	19.2851
Cyp2u1	5.42088	6.76221	23.5114	28.8744
Gm12988	3.94725	4.13274	8.92787	41.1803
Pbx4	152.64	131.366	304.329	285.948
Cd59b	1	6.20238	14.4767	28.9088
Mcrip2	20.4233	17.3367	34.1849	50.6135
Prr22	37.8506	35.6357	72.3508	89.5377
Serpinb9	119.974	129.409	235.199	297.873
Tmcc2	54.1636	42.7887	39.8991	277.021
Dapk2	2.9726	1.55984	8.95661	19.1129
St14	837.428	942.425	1688.54	1964.77
Tbc1d24	39.0581	40.6177	73.3139	98.8008
Gm18119	5.39759	6.25895	5.70065	41.1459
Gpr179	5.87328	7.20891	24.1583	30.4383
F11r	4.96848	3.06964	23.0586	22.808
Kif20a	103.083	93.1564	238.204	234.234
Wdr6	1642.58	1468.92	3224.44	3075.5
Bub1b	181.098	147.119	432.24	373.278
M1ap	36.4236	37.3659	63.8839	92.4084
Gm50253	4.87534	4.74915	17.3373	24.4581
Gm10644	46.7855	32.5595	74.6724	80.7052
Nlgn2	5.32773	8.94499	27.9029	39.3408
Aldh1l2	24.252	14.8203	40.8335	46.0078
Gm44250	32.0493	33.1135	80.6957	84.6748
Lcn2	3.99383	5.13927	2.35846	49.9247
Pglyrp2	872.994	862.406	1650.21	1775.18
